# Integrating pangenome and imputation framework reveals structural variants affecting stature and milk composition traits in French dairy cattle

**DOI:** 10.64898/2026.01.18.700144

**Authors:** Maulana Mughitz Naji, Valentin Sorin, Cecile Grohs, Sébastien Fritz, Christophe Klopp, Thomas Faraut, Didier Boichard, Mekki Boussaha, Marie-Pierre Sanchez

## Abstract

**Background:** Structural variants (SVs) are most effectively identified using long-read (LR) sequencing. However, such data remain scarce, and sequenced samples often lack associated phenotypic information. To overcome this limitation, we integrated pangenome-based (variation graph-based) and imputation approaches to enable large-scale SV association studies in the three main French dairy cattle breeds.

**Results:** A variation graph was constructed using 69,892 deletions, 89,900 insertions, and 17,402 duplications detected in 176 LR samples. We subsequently genotyped 939 samples for each SV in the panel by realigning their short read (SR) sequences to the graph. Validation analyses showed high genotype concordance rates for deletions (0.79) and insertions (0.79); however, concordance for duplications was low (0.14), leading to their exclusion from further analyses. The retained SVs were combined with single nucleotide variants (SNVs) to build a sequence-level imputation reference panel. Using SNP genotyping array data, we imputed SVs and SNVs for 11,902 Holstein, 3,753 Montbéliarde, and 3,053 Normande bulls. After quality control, more than 14 million SNVs and 40 thousand SVs were retained for within-breed genome-wide association studies (GWAS) using daughter yield deviations for stature and four milk production and composition traits. The GWAS results reveled genetic architectures consistent with previous findings and identified 40 genome-wide significant associations between structural variant and key phenotypes. Conditional analyses showed that ten of these SVs as strong candidates associated with milk fat and protein contents, as well as stature.

**Conclusions:** By integrating LR, SR, and SNP genotyping data within a unified pangenome and imputation framework, we demonstrate a scalable strategy to systematically interrogate the contribution of SVs to complex traits. The resulting genetic architectures were highly consistent with previous findings, validating both the robustness and transferability of our approach. Our findings highlight the added value of integrating SVs into routine genomic analyses and provide a scalable framework for incorporating SVs into genomic selection in dairy cattle.
