## Supplemental tables for "Integrating pangenome and imputation framework reveals structural variants affecting stature and milk composition traits in French dairy cattle"

### Sheet: Table S1
Table S1. Long-read sequencing samples used in the study
sample_alias	Lab_code	Breed_alias	Breed	Long-reads tech
ABO1	42564	ABO	Abondance	PacBio HiFi
ABO2	40743	ABO	Abondance	PacBio CLR
ABO3	40747	ABO	Abondance	PacBio CLR
ABO4	40752	ABO	Abondance	PacBio CLR
ABO5	40748	ABO	Abondance	PacBio CLR
ABO6	40741	ABO	Abondance	PacBio CLR
ABO7	40742	ABO	Abondance	PacBio CLR
ABO8	40745	ABO	Abondance	PacBio CLR
ABO9	40746	ABO	Abondance	PacBio CLR
ABO10	40744	ABO	Abondance	PacBio CLR
ABO11	40749	ABO	Abondance	PacBio CLR
ABO12	40740	ABO	Abondance	PacBio CLR
AUB1	41147	AUB	Aubrac	PacBio CLR
AUB2	41133	AUB	Aubrac	PacBio CLR
AUB3	40753	AUB	Aubrac	PacBio CLR
AUB4	40755	AUB	Aubrac	PacBio CLR
AUB5	40758	AUB	Aubrac	PacBio CLR
AUB6	40769	AUB	Aubrac	PacBio CLR
AUB7	41151	AUB	Aubrac	PacBio CLR
AUB8	42146	AUB	Aubrac	PacBio HiFi
AUB9	40756	AUB	Aubrac	PacBio CLR
AUB10	40764	AUB	Aubrac	PacBio CLR
AUB11	40768	AUB	Aubrac	PacBio CLR
AUB12	40754	AUB	Aubrac	PacBio CLR
BAQ1	40787	BAQ	Blonde d'Aquitane	PacBio CLR
BAQ2	40802	BAQ	Blonde d'Aquitane	PacBio CLR
BAQ3	40800	BAQ	Blonde d'Aquitane	PacBio CLR
BAQ4	40794	BAQ	Blonde d'Aquitane	PacBio CLR
BAQ5	40803	BAQ	Blonde d'Aquitane	PacBio CLR
BAQ6	40790	BAQ	Blonde d'Aquitane	PacBio CLR
BAQ7	42144	BAQ	Blonde d'Aquitane	PacBio HiFi
BAQ8	40783	BAQ	Blonde d'Aquitane	PacBio CLR
BAQ9	40797	BAQ	Blonde d'Aquitane	PacBio CLR
BAQ10	40785	BAQ	Blonde d'Aquitane	PacBio CLR
BAQ11	40799	BAQ	Blonde d'Aquitane	PacBio CLR
BSW1	40978	BSW	Brown Swiss	PacBio CLR
BSW2	40980	BSW	Brown Swiss	PacBio CLR
BSW3	40979	BSW	Brown Swiss	PacBio CLR
BSW4	40981	BSW	Brown Swiss	PacBio CLR
BSW5	40977	BSW	Brown Swiss	PacBio CLR
CHA1	42542	CHA	Charolais	PacBio CLR
CHA2	41090	CHA	Charolais	PacBio CLR
CHA3	41069	CHA	Charolais	PacBio CLR
CHA4	41091	CHA	Charolais	PacBio CLR
CHA5	41164	CHA	Charolais	PacBio CLR
CHA6	41179	CHA	Charolais	PacBio CLR
CHA7	41084	CHA	Charolais	PacBio CLR
CHA8	41088	CHA	Charolais	PacBio CLR
CHA9	41163	CHA	Charolais	PacBio CLR
CHA10	41183	CHA	Charolais	PacBio CLR
CHA11	41063	CHA	Charolais	PacBio CLR
HOL1	40561	HOL	Holstein	PacBio CLR
HOL2	40713	HOL	Holstein	PacBio CLR
HOL3	40669	HOL	Holstein	PacBio CLR
HOL4	40686	HOL	Holstein	PacBio CLR
HOL5	40688	HOL	Holstein	PacBio CLR
HOL6	40533	HOL	Holstein	PacBio CLR
HOL7	40534	HOL	Holstein	PacBio CLR
HOL8	40689	HOL	Holstein	PacBio CLR
HOL9	42537	HOL	Holstein	PacBio CLR
HOL10	40537	HOL	Holstein	PacBio CLR
HOL11	40539	HOL	Holstein	PacBio CLR
HOL12	42538	HOL	Holstein	PacBio CLR
HOL13	40540	HOL	Holstein	PacBio CLR
HOL14	40542	HOL	Holstein	PacBio CLR
HOL15	40543	HOL	Holstein	PacBio CLR
HOL16	41016	HOL	Holstein	PacBio CLR
HOL17	40549	HOL	Holstein	PacBio CLR
HOL18	40550	HOL	Holstein	PacBio CLR
HOL19	40551	HOL	Holstein	PacBio CLR
HOL20	42540	HOL	Holstein	PacBio CLR
HOL21	42543	HOL	Holstein	PacBio CLR
HOL22	40700	HOL	Holstein	PacBio CLR
HOL23	40702	HOL	Holstein	PacBio CLR
HOL24	40703	HOL	Holstein	PacBio CLR
HOL25	42544	HOL	Holstein	PacBio CLR
HOL26	41012	HOL	Holstein	PacBio CLR
HOL27	42545	HOL	Holstein	PacBio CLR
HOL28	40572	HOL	Holstein	PacBio CLR
HOL29	40714	HOL	Holstein	PacBio CLR
HOL30	40716	HOL	Holstein	PacBio CLR
HOL31	40717	HOL	Holstein	PacBio CLR
HYB1°	40836	HYB	Hybrid	PacBio HiFi
HYB2ˀ	37981	HYB	Hybrid	PacBio HiFi
LIM1	41239	LIM	Limousine	PacBio CLR
LIM2	41290	LIM	Limousine	PacBio CLR
LIM3	41237	LIM	Limousine	PacBio CLR
LIM4	41227	LIM	Limousine	PacBio CLR
LIM5	41232	LIM	Limousine	PacBio CLR
LIM6	41226	LIM	Limousine	PacBio CLR
LIM7	41230	LIM	Limousine	PacBio CLR
LIM8	41247	LIM	Limousine	PacBio CLR
LIM9	41220	LIM	Limousine	PacBio CLR
LIM10	41255	LIM	Limousine	PacBio CLR
MON1	40496	MON	Montbéliarde	PacBio CLR
MON2	40497	MON	Montbéliarde	PacBio CLR
MON3	40975	MON	Montbéliarde	PacBio CLR
MON4	40602	MON	Montbéliarde	PacBio CLR
MON5	40603	MON	Montbéliarde	PacBio CLR
MON6	40604	MON	Montbéliarde	PacBio CLR
MON7	40494	MON	Montbéliarde	PacBio CLR
MON8	40495	MON	Montbéliarde	PacBio CLR
MON9	40994	MON	Montbéliarde	PacBio CLR
MON10	40606	MON	Montbéliarde	PacBio CLR
MON11	40995	MON	Montbéliarde	PacBio CLR
MON12	40639	MON	Montbéliarde	PacBio CLR
MON13	40613	MON	Montbéliarde	PacBio CLR
MON14	40499	MON	Montbéliarde	PacBio CLR
MON15	40501	MON	Montbéliarde	PacBio CLR
MON16	40504	MON	Montbéliarde	PacBio CLR
MON17	40505	MON	Montbéliarde	PacBio CLR
MON18	40506	MON	Montbéliarde	PacBio CLR
MON19	40618	MON	Montbéliarde	PacBio CLR
MON20	40620	MON	Montbéliarde	PacBio CLR
MON21	40622	MON	Montbéliarde	PacBio CLR
MON22	40509	MON	Montbéliarde	PacBio CLR
MON23	40627	MON	Montbéliarde	PacBio CLR
MON24	40629	MON	Montbéliarde	PacBio CLR
MON25	40632	MON	Montbéliarde	PacBio CLR
MON26	40635	MON	Montbéliarde	PacBio CLR
NMD1	40513	NMD	Normande	PacBio CLR
NMD2	40516	NMD	Normande	PacBio CLR
NMD3	40965	NMD	Normande	PacBio CLR
NMD4	40512	NMD	Normande	PacBio CLR
NMD5	40514	NMD	Normande	PacBio CLR
NMD6	40515	NMD	Normande	PacBio CLR
NMD7	40581	NMD	Normande	PacBio CLR
NMD8	40517	NMD	Normande	PacBio CLR
NMD9	42539	NMD	Normande	PacBio CLR
NMD10	42541	NMD	Normande	PacBio CLR
NMD11	40518	NMD	Normande	PacBio CLR
NMD12	40585	NMD	Normande	PacBio CLR
NMD13	41047	NMD	Normande	PacBio CLR
NMD14	40522	NMD	Normande	PacBio CLR
NMD15	40523	NMD	Normande	PacBio CLR
NMD16	40589	NMD	Normande	PacBio CLR
NMD17	40524	NMD	Normande	PacBio CLR
NMD18	41045	NMD	Normande	PacBio CLR
NMD19	40525	NMD	Normande	PacBio CLR
NMD20	40528	NMD	Normande	PacBio CLR
NMD21	40529	NMD	Normande	PacBio CLR
NMD22	40530	NMD	Normande	PacBio CLR
NMD23	40591	NMD	Normande	PacBio CLR
NMD24	40592	NMD	Normande	PacBio CLR
NMD25	40593	NMD	Normande	PacBio CLR
NMD26	40962	NMD	Normande	PacBio CLR
NMD27	40597	NMD	Normande	PacBio CLR
NMD28	40598	NMD	Normande	PacBio CLR
PAR1	41053	PAR	Parthenaise	PacBio CLR
PAR2	41055	PAR	Parthenaise	PacBio CLR
PAR3	41054	PAR	Parthenaise	PacBio CLR
RDC1	41215	RDC	Rouge Flamande	PacBio CLR
RDC2	41216	RDC	Rouge Flamande	PacBio CLR
RDC3	41214	RDC	Rouge Flamande	PacBio CLR
SIM1	40986	SIM	Simmental	PacBio CLR
SIM2	40987	SIM	Simmental	PacBio CLR
SIM3	40988	SIM	Simmental	PacBio CLR
SIM4	40989	SIM	Simmental	PacBio CLR
SIM5	40990	SIM	Simmental	PacBio CLR
TAR1	42565	TAR	Tarentaise	PacBio HiFi
TAR2	40774	TAR	Tarentaise	PacBio CLR
TAR3	40776	TAR	Tarentaise	PacBio CLR
TAR4	40777	TAR	Tarentaise	PacBio CLR
TAR5	40781	TAR	Tarentaise	PacBio CLR
TAR6	40773	TAR	Tarentaise	PacBio CLR
CHA13	37164	CHA	Charolais	ONT
CHA14	37165	CHA	Charolais	ONT
CHA15	37163	CHA	Charolais	ONT
CHA16	37161	CHA	Charolais	ONT
CHA17	37162	CHA	Charolais	ONT
CHA18	37160	CHA	Charolais	PacBio HiFi
VOS1	42186	VOS	Vosgienne	PacBio HiFi
VOS2	41185	VOS	Vosgienne	PacBio CLR
VOS3	41187	VOS	Vosgienne	PacBio CLR
VOS4	41188	VOS	Vosgienne	PacBio CLR
VOS5	41186	VOS	Vosgienne	PacBio CLR
°Cross of Holstein and Normande
ˀCross of Yak and Montbeliarde

### Sheet: Table S2
Table S2. Number of samples supporting the SV
Number of samples	DEL	DUP	INS
1	31124	7268	42890
2	4072	1670	6168
3	2596	977	3764
4	1846	696	2671
5	1367	602	2071
6	1151	471	1693
7	1005	346	1424
8	864	305	1285
9	774	289	1055
10	703	232	966
11	640	221	863
12	542	175	798
13	519	188	686
14	523	169	611
15	475	163	623
16	435	130	581
17	424	120	528
18	386	109	528
19	373	138	521
20	345	110	479
21	328	96	429
22	304	102	411
23	328	81	408
24	307	87	397
25	263	75	330
26	275	90	367
27	274	96	336
28	269	83	378
29	244	61	322
30	226	57	295
31	231	75	300
32	238	63	276
33	247	61	279
34	214	48	239
35	238	46	246
36	230	47	260
37	214	50	245
38	200	59	220
39	190	54	210
40	197	42	223
41	180	43	233
42	179	55	214
43	158	33	208
44	177	51	205
45	173	48	193
46	156	50	212
47	164	36	192
48	183	38	184
49	185	33	177
50	179	25	174
51	165	31	179
52	144	22	190
53	201	32	164
54	126	28	170
55	152	31	146
56	140	34	153
57	158	23	167
58	140	24	147
59	126	34	142
60	137	31	155
61	143	28	148
62	113	28	129
63	145	33	157
64	121	26	139
65	118	20	144
66	129	18	139
67	121	24	131
68	128	19	125
69	135	14	123
70	127	22	118
71	124	28	130
72	103	19	129
73	124	14	112
74	110	32	107
75	120	19	109
76	106	19	111
77	112	19	104
78	118	21	135
79	105	12	112
80	105	23	116
81	106	11	131
82	102	17	105
83	114	19	98
84	124	9	105
85	108	21	103
86	110	9	96
87	105	14	87
88	108	18	109
89	102	20	103
90	98	7	119
91	109	7	105
92	101	13	94
93	93	12	95
94	83	12	98
95	107	9	93
96	104	11	92
97	84	11	80
98	103	10	114
99	97	4	103
100	94	10	100
101	87	11	68
102	116	11	89
103	90	10	81
104	91	8	79
105	96	14	84
106	84	7	89
107	101	6	86
108	73	4	83
109	104	5	80
110	97	3	94
111	89	5	63
112	92	4	86
113	90	5	83
114	89	6	75
115	92	8	72
116	90	11	80
117	103	9	70
118	85	7	85
119	82	5	70
120	93	5	63
121	93	8	63
122	82	8	70
123	105	7	73
124	62	8	63
125	99	7	63
126	97	4	72
127	85	4	78
128	77	2	79
129	79	2	72
130	89	4	69
131	69	3	58
132	87	4	73
133	76	1	87
134	85	4	66
135	106	5	67
136	100	3	52
137	78	4	69
138	77	1	67
139	87	NA	57
140	79	4	64
141	76	1	55
142	88	2	71
143	85	2	75
144	99	1	74
145	86	1	59
146	84	3	69
147	99	3	72
148	86	1	66
149	79	NA	61
150	96	3	69
151	87	NA	66
152	94	2	66
153	92	1	65
154	93	NA	64
155	80	1	70
156	96	4	62
157	81	1	74
158	84	2	52
159	69	1	57
160	80	2	52
161	101	1	61
162	81	1	76
163	91	1	76
164	78	NA	71
165	102	1	72
166	98	NA	56
167	80	NA	60
168	107	NA	60
169	106	NA	61
170	102	NA	75
171	111	1	66
172	128	NA	73
173	115	1	71
174	126	NA	78
175	184	NA	104
176	129	2	70

### Sheet: Table S3
Table S3. Benchmarking of genotyped SVs by variation graph and 'true' set called by PBSV on long read data
ALIAS	SVTYPE	BASE_count	COMP_count	TP_comp	FP	FN	PRECISION	RECALL	F1	GT_concord
HOL1	DEL	9539	56246	7980	48266	1559	0.141876755680404	0.836565677743998	0.242608497377822	0.78483709273183
HOL2	DEL	10175	56246	8467	47779	1708	0.150535149166163	0.832137592137592	0.254949488866473	0.801582614857683
MON1	DEL	8986	56246	7530	48716	1456	0.133876186751058	0.837970175829067	0.230868285504047	0.762018592297477
MON2	DEL	9732	56246	8117	48129	1615	0.144312484443338	0.834052609946568	0.246051714207766	0.77787359862018
NMD1	DEL	10282	56246	8569	47677	1713	0.152348611456815	0.833398171561953	0.25760582010582	0.810829735091609
NMD2	DEL	10352	56246	8612	47634	1740	0.153113110265619	0.831916537867079	0.258626385176732	0.808522991175105
HOL1	DUP	1184	17346	1000	16346	184	0.057650178715554015	0.8445945945945946	0.10793308148947652	0.125
HOL2	DUP	1260	17346	1058	16288	202	0.06099388908105615	0.8396825396825397	0.11372675481027625	0.1446124763705104
MON1	DUP	1081	17346	912	16434	169	0.05257696298858527	0.8436632747456059	0.09898518478319857	0.13706140350877194
MON2	DUP	1147	17346	960	16386	187	0.05534417156693186	0.8369659982563208	0.10382306818796302	0.13645833333333332
NMD1	DUP	1351	17346	1163	16183	188	0.06704715784618932	0.8608438193930422	0.12440498475691288	0.12639724849527084
NMD2	DUP	1291	17346	1089	16257	202	0.06278104462123833	0.8435321456235476	0.11686430219455922	0.14049586776859505
HOL1	INS	8910	87596	8404	79192	506	0.0959404539020047	0.94320987654321	0.174165336870246	0.786649214659686
HOL2	INS	9241	87596	8706	78890	535	0.099388099913238	0.942105832702088	0.179807305059017	0.807029634734666
MON1	INS	8434	87596	7967	79629	467	0.0909516416274716	0.944628883092246	0.165927314380923	0.746328605497678
MON2	INS	9111	87596	8559	79037	552	0.0977099410932006	0.939413895291406	0.177008903181776	0.790863418623671
NMD1	INS	9678	87596	9081	78515	597	0.103669117311293	0.938313701177929	0.18670970660197	0.805858385640348
NMD2	INS	9789	87596	9216	78380	573	0.105210283574592	0.9414649095924	0.189269394670637	0.803819444444444

### Sheet: Table S4
Table S4. Structural variants with Fst score higher than 0.75 between Holstein and Limousine
CHROM	POS	WEIR_AND_COCKERHAM_FST	SV_id	type	sv_size	alt_freq_HOL	alt_freq_LIM	Alt_allele	position	impact	genes
1	76053677	0.826113	>2487501>2487523	INS	653	0.990842	0.240909	CCAGCAATCCCACTGCTGGGCATACACACTGAGGAAACCAGAAGGGAAAGAGACACGTGTACCCCATGTTCATCGCAGCACTGTTTATAATAGCCAAGACATGGAAGCAACCTAGATGTCCATCAGCAGATGAATGGCTAAGAAAGCTGTGGTACATATACACAATGGAGTATTACTCAGCCATTAAAAAGAATACATTTGAATCAGTTCTAATTAGGTGGATGAAACTGGAGCCTATTATACAGAGTGAAGTAAGCCAGAAGGAAAAACATAAATACAGTATACTAACGCATATATATGGAATTTAGAAAGATGGTAACAATAACCCAGTGTACGAGACAGCAAAAGAGACACTGATGTATAGAACAGTCTTATGGACTCTGTGGGAGAGGGAGAGGG…	intron_variant	MODIFIER	UTS2B
2	394167	0.751162	>5171200>5171214	INS	406	0.0018315	0.640909	TAAAAACTAACAGAAATACAGTATACTAACGCATATATATGGAATTTAGAAAGATGGTAACAATAACCGTGTACGAGACAGCAAAAGGGACACTGATGTATAGAACAGTCTTATGGACTCTGTGGGAGAGGGAGAGGTGGGAAGAGTTGGGAGAGTGACATTGAAACATGTAGAATATCATGCAAGAAACGAGTTGCCAGTCCAGGTTCGATGCGCGATACTGGATGCTTGGGGCTGGAGCACTGGGACGACCCAGAGGGATGGTGTGGGGAGGAGGAGGGAGGAGGGTTCAGGATGGGGAACACATGTATGCCTGTGGCAGATTCATTTTGATATTTGGCAAAACTAATACAATTATGTAAAGTTTAAAAAAAAAAAAAAAGTTTTATCTTTGAAAAA…	intergenic_region	MODIFIER	LGSN-OCA2
2	672617	0.859296	>5180542>5180579	DEL	1125	0.03663	0.872727	T	intron_variant	MODIFIER	OCA2
2	4419389	0.788846	>5302262>5302273	DEL	310	0.908425	0.104545	C	intergenic_region	MODIFIER	ENSBTAG00000050981-SAP130
2	7261152	0.910686	>5393272>5393290	INS	516	0	0.854545	CCCAGTACTCTTGCCTGGAAAATCTCATGGATGGAGGAGCCTGGTAGGCTACAGTCCATGGGGTCGCAAAGAGTCAGACATGATTGAATGACTTCACTTTCACTTTTCACTTTCATGCATTGGAGAAGGAAATGGCAACCCACTCCAGTGTTCTTGCCTGGAGAATCCCAGGGATGGGGGAGCCTGGTGGCTGCCGTCTATGGGGTCATACAGAGTCGGACATGACTGAAGCGACTTAGCAGCAGCAGCTCCCCTTCCAGGCAATCTTCCTTACCTCCACTGTCTCAGAGTTTGCATTTTTCAAGACCTACTTTAGACCCCACTTTTATTCACCCTCCTCAGATAATTTCAGCTCATCCTGATCTCATCATTTTAGATTTCTTACCCATAACTTCTCAA…	intron_variant	MODIFIER	COL5A2
6	70052679	0.983998	>23523969>23524185	INS	6880	0	0.972727	CAAGCTGGTTTTAGAAAAGGCAGAGGAACCAGAGATCAAATTGCCAACATCTGCTGGATCATGGAAAAAGCAAGAGAGTTCCAGAAAAACATCTATTTCTGCTTTATTGACTATGCCAAAGCCTTTGACTGTGTGGATCACAATAAACTGGAAAATTCTGAAAGAGATAGGAATACCAGACCACCTGATCTGCCTCTTGAGAAATCTGCATGCAGGTCAGGAAGCAACAGTTAGAACGGGACATGGAACAACAGATTGGTTCCAAATAGGAAAAGGAGTACATCAAGGCTATATATTATCACCCCTGCTTATTTAACTTATATGCAGAATACATCATGAGAAACGCTGGACTGGAAGAAACACAAGCTGGAATCAAGATTGCCGGGAGAAATATTAATA…	intergenic_region	MODIFIER	U6-KIT
7	41757393	0.819753	>26430938>26430943	DEL	106	0.945283	0.137615	A	intergenic_region	MODIFIER	OR2AJ1-ENSBTAG00000051864
9	54148941	0.787048	>34087028>34087032	DEL	76	0.99262	0.295455	T	intergenic_region	MODIFIER	ENSBTAG00000052032-ENSBTAG00000051787
12	34372448	0.776462	>43637336>43637342	INS	156	0	0.668182	GGGCGGGCAGCCTGGAGGGAGGGCTGCACACAGGGCTGGCGCATGAGCGATCGCAGTCTTGCTGTCCTTCAGCCCTGCGCACGGCGGGGGCACGGGGCACGCCGGCCTCCGCCAGCCTGCGCGGTCCTGCTGGTCCCTGGCTTGTTGAGTCTTCGA	intron_variant	MODIFIER	MIPEP
17	60436342	0.902881	>58079146>58079289	INS	4533	0.976015	0.0954545	ACACACCCACCACCCACTGTAGGTTGCTAAAGATCCTCCTTCTCAAACCCTGAGCCTCCGTTTCCCCAGCTGCAAAGCCAAGGGTGAAAAATGGATAGAGAGACCCCAATGTTTGGAGATTTCCCGTAGAGTGAGATTTGGCTCTCATTTGCTCAAGAGCGAGATGGGAGGAGAGAGAGAGCCAGGGAAGGGATGCTGTACCCACGGACGTGGATTAATGCCGCCCGGGTATCCAGGCAGACTGCTGGGCAGGAGAGGAGTCAACAACCTGTGCCTGCCTTCACCCTTGCCCTGGCAGCTGCAGTTCTCTAACAGAGGCCCCTCTCCAGAGGGGACCACAGCCACGAGCTCGCCTGAGTCTCCAGCTTGCAGGAAGATGTCCTGGGACTTCTTTAGAGG…	intergenic_region	MODIFIER	TBX5-RBM19
20	27071578	0.787827	>63515040>63515044	DEL	68	0.158672	1	A	intergenic_region	MODIFIER	ITGA1-ISL1
21	479381	0.837312	>64998196>64998205	INS	244	0.00184502	0.754545	CGAGGTTAGACAAGGCAGCAGAGCTTCTGCCTGGCTCTCAACCTGGGAATCAGGCTCCATGTTGCGAGTAAGGCCAGGCTGCAAACAGAGCCTAGGTGTTCAGGGTAGGTGTTTCACTTGTCTGCCTTCACCAAAGTCCAGCCAACCACAGATACCAACTATCAGACATGGGCATGAACACACCTTCACCCGATTCCAGCCCCCAGCCCTCGAGCTGCCCCACCTGAAGCCAAGGGGATGAGAA	intergenic_region	MODIFIER	ENSBTAG00000053635-5S_rRNA
21	486206	0.878909	>64998418>64998439	INS	622	0.00369004	0.818182	CTTCCTTCTTGAGCCTCGAAAGGGCAATTGACACCATTTAGGCAACTCAAGAAGTTCCCGACATACCCTTCTCCAATCGAGAGGAACAGTGAGTTTTCCGCCACAACTCAAGAAGAGCCCCATTTCCCCCTCCTCATCTCGAGATGAGGGTCCATTCCCCTGCTTACTCTGCAAAGGAACCCCGTGTTCCTGTCGCACTTCAGGAGGAGGCCGGTCTCACCTGAAACTCAAGAGGAACTCCAGGGGTCGGGCCACTATTTGAAAAGACCCCGATGTAACCAGCCACTCAAGATAAGGCCTCATTCCCCTGCAACGACTCAAATATCATGCCGAGTATCAACTCACAACACAAAAGGAGGACTGAGAGCCCCTTGGGGCCTCTAGAAATAGCCCATGATC…	intergenic_region	MODIFIER	ENSBTAG00000053635-5S_rRNA
21	587332	0.894818	>65001778>65001813	DEL	1070	0.00184502	0.836364	G	intergenic_region	MODIFIER	ENSBTAG00000053635-5S_rRNA
26	20875186	0.753301	>74968604>74968609	DEL	106	0.166052	0.972727	A	intron_variant	MODIFIER	DNMBP
26	20884238	0.753301	>74968889>74968892	DEL	62	0.166052	0.972727	C	upstream_gene_variant	MODIFIER	ENSBTAG00000045082

### Sheet: Table S5
Table S5. Computational time for imputation on the chromosome 25.
Process	Beagle	Glimpse	Minimac
Phasing the reference panel	04:49:09	08:14:19	08:14:19
Format conversion of panel	-	-	00:17:17
Chunking target VCF	-	00:00:02	-
Split reference VCF	-	00:00:02	-
Imputation	00:01:16	00:13:15	00:00:15
Computational time is in hh:mm:ss and was converted to a single-core basis from the actual multi-threading process

### Sheet: Table S6
Table S6. Number of variants retained for the association study.
Type of variants	HOL	MON	NMD
SNPs	14,072,122	14,613,523	14,193,531
SVs	37.633	40.473	40.156
HOL: Holstein; MON: Montbéliarde; NOR: Normande

### Sheet: Table S7
Table S7. Numbers of reference for imputation of SNPs and SVs in the sequence level
Breed	Numbers
ABO	22
AUB	50
BAQ	61
BSW	12
CHA	85
HOL	273
LIM	110
MON	131
MRY	9
NMD	132
PAR	4
RDC	4
RDP	4
SAL	6
SIM	6
TAR	18
VOS	12

### Sheet: Table S8
Table S8. Number of bulls with daughter-yield-deviation traits used in the association test.
Trait	Trait code	HOL	MON	NMD
Protein yield	PY	11.418	3.671	2.978
Fat yield	FY	11.418	3.671	2.978
Fat content	FC	11.416	3.671	2.978
Protein content	PC	11.416	3.671	2.978
Height at sacrum	HS	11.902	3.753	3.035
HOL: Holstein; MON: Montbéliarde; NOR: Normande
